# Eelgrass seeds host a distinct microbiome that is consistent along a salinity gradient

**DOI:** 10.64898/2026.01.19.700372

**Authors:** Anne Brauer, Katharina Kesy, Mia M. Bengtsson

**Author notes:** **Author contributions** AB conceived the study together with MMB, carried out fieldwork, laboratory- and data analysis and wrote the manuscript. KK contributed to data analysis and interpretation. MMB supported experimental work and data interpretation and wrote the manuscript. All authors edited the manuscript and approved the final version.

## Abstract

Seagrasses are the only plants that flower and produce seeds in the marine environment, where they form vast meadows that fulfill important ecosystem functions. Yet, seagrass cover has declined in many coastal areas around the world and re-colonization is slow. Despite clonal growth, seed recruitment is essential for seagrass dispersal and regional genetic diversity. While the seed microbiome of several terrestrial plants has been shown to influence germination and seedling survival, the role of the seagrass seed microbiome is still unclear. We investigated the microbiome of eelgrass (*Zostera marina*) seeds, leaves and roots along the natural salinity gradient of the German North and Baltic Sea coasts. Despite this strong variability, *Z. marina* seeds harbor distinct prokaryotic and eukaryotic microbial communities compared to those on leaves and roots. Predicted microbial functions suggest roles in nutrient cycling and germination, which may be critical for recovery and restoration of seagrass ecosystems.

**Scientific significance statement:** Seagrass meadows are important but declining coastal ecosystems. Around the world, efforts are being made to restore seagrass meadows in order to halt the loss of biodiversity and maintain ecosystem function. With an evolutionary history on land, seagrasses have introduced unique features to the marine environment, such as seeds. In terrestrial plants, the seed microbiome has been shown to be important for seed germination and seedling health. Here we show that the northern hemisphere seagrass *Zostera marina* has a distinct seed microbiome, containing core bacterial and eukaryotic taxa and predicted functions that may play a role in seed germination and vertical microbiome transmission. Our results lay the foundation for future seagrass restoration efforts that seek to manipulate seed microbiomes to improve seedling survival.

**Data availability statement:** Raw DNA sequence data has been deposited in the European Nucleotide Archive (ENA) at EMBL-EBI under accession number PRJEB72211. Processed data and associated metadata will be made available on PANGEA via the German Federation for Biological data (GFBio.org).
