## Supplemental Table S5 for "Eelgrass seeds host a distinct microbiome that is consistent along a salinity gradient"

	asvID	old_leaf_percabund	root_percabund	seed_percabund	young_leaf_percabund	overall_percabund	seed_vs_root_maas2coef	seed_vs_old_leaf_maas2coef	seed_vs_young_leaf_maas2coef	Kingdom	Supergroup	Division	Class	Order	Family	Genus	Species	isalldiffab
1	12	0	0	0	0	0	-2.91285418640225	NA	NA	Eukaryota	Opisthokonta	Metazoa	Arthropoda	Crustacea	Maxillopoda	Acartia	Acartia_clausii	NA
2	13	0.09	0	0	0.02	3.22	NA	5.70495329616905	4.94656946157407	Eukaryota	Stramenopiles	Ochrophyta	Phaeophyceae	Phaeophyceae_X	Phaeophyceae_XX	Leathesia	Leathesia_difformis	NA
3	132	0	0	0	0	0.08	NA	1.94660490571116	1.97845580793489	Eukaryota	Stramenopiles	Ochrophyta	Bacillariophyta	Bacillariophyta_X	Raphid-pennate	Unclassified	Unclassified	NA
4	136	0	0	0	0	0.08	NA	3.69538867439914	2.98901107380785	Eukaryota	Stramenopiles	Ochrophyta	Bacillariophyta	Bacillariophyta_X	Raphid-pennate	Unclassified	Unclassified	NA
5	138	0	0	0	0	0.08	NA	4.07723128747846	4.52631763990595	Eukaryota	Stramenopiles	Ochrophyta	Bacillariophyta	Bacillariophyta_X	Raphid-pennate	Unclassified	Unclassified	NA
6	18	0	0	0.12	0	2.07	-7.20538707131196	-7.08772897255453	-7.72621155336316	Eukaryota	Stramenopiles	Pseudofungi	Oomycota	Oomycota_X	Peronosporales	Pythiaceae	Pythiaceae_sp.	yes
7	192	0	0	0	0	0.04	NA	3.35880835776253	3.0955251571395	Eukaryota	Stramenopiles	Ochrophyta	Bacillariophyta	Bacillariophyta_X	Raphid-pennate	Unclassified	Unclassified	NA
8	197	0	0	0	0	0.04	3.15701470678693	NA	NA	Eukaryota	Stramenopiles	Ochrophyta	Bacillariophyta	Bacillariophyta_X	Araphid-pennate	Staurosirella_Nanofrustulum	Staurosirella_Nanofrustulum_sp.	NA
9	201	0	0	0	0	0.02	NA	-3.22663819680226	NA	Eukaryota	Archaeplastida	Chlorophyta	Chlorophyceae	Sphaeropleales	Sphaeropleales_X	Mychonastes	Mychonastes_sp.	NA
10	210	0	0	0	0	0.02	4.26849382699944	NA	NA	Eukaryota	Excavata	Discoba	Euglenozoa	Diplonemea	Diplonemida	Diplonema	Diplonema_sp.	NA
11	212	0	0	0	0	0.02	NA	3.06724453107673	NA	Eukaryota	Stramenopiles	Ochrophyta	Bacillariophyta	Bacillariophyta_X	Raphid-pennate	Unclassified	Unclassified	NA
12	22	0.01	0	0	0.04	1.17	NA	NA	4.42801319104756	Eukaryota	Stramenopiles	Ochrophyta	Bacillariophyta	Bacillariophyta_X	Raphid-pennate	Unclassified	Unclassified	NA
13	224	0	0	0	0	0.04	NA	4.67982601505799	4.82598610231765	Eukaryota	Opisthokonta	Unclassified	Unclassified	Unclassified	Unclassified	Unclassified	Unclassified	NA
14	266	0	0	0	0	0.02	NA	3.19129616670374	NA	Eukaryota	Stramenopiles	Opalozoa	MAST-3	MAST-3J	MAST-3J_X	MAST-3J_XX	MAST-3J_XX_sp.	NA
15	272	0	0	0	0	0.02	NA	NA	-4.53442725191521	Eukaryota	Stramenopiles	Ochrophyta	Bacillariophyta	Bacillariophyta_X	Raphid-pennate	Nitzschia	Nitzschia_palea	NA
16	3	0.16	0	0	0.29	10.64	NA	8.95704446132437	9.35814076898492	Eukaryota	Stramenopiles	Ochrophyta	Bacillariophyta	Bacillariophyta_X	Raphid-pennate	Unclassified	Unclassified	NA
17	30	0	0.04	0	0	1.2	5.70034889995488	NA	NA	Eukaryota	Stramenopiles	Pseudofungi	Oomycota	Oomycota_X	Unclassified	Unclassified	Unclassified	NA
18	301	0	0	0	0	0.02	2.89881369370998	NA	NA	Eukaryota	Unclassified	Unclassified	Unclassified	Unclassified	Unclassified	Unclassified	Unclassified	NA
19	307	0	0	0	0	0.01	NA	NA	1.69120116932018	Eukaryota	Stramenopiles	Ochrophyta	Bacillariophyta	Bacillariophyta_X	Raphid-pennate	Unclassified	Unclassified	NA
20	341	0	0	0	0	0.02	NA	NA	3.41402155170584	Eukaryota	Opisthokonta	Choanoflagellida	Choanoflagellatea	Unclassified	Unclassified	Unclassified	Unclassified	NA
21	358	0	0	0	0	0.01	-3.27312824638451	-3.47372564033002	-3.70942019520837	Eukaryota	Alveolata	Ciliophora	Spirotrichea	Euplotia	Euplotidae	Euplotes	Euplotes_minuta	yes
22	36	0	0	0	0	0.16	NA	3.96515759425977	4.002109836074	Eukaryota	Stramenopiles	Ochrophyta	Bacillariophyta	Bacillariophyta_X	Raphid-pennate	Unclassified	Unclassified	NA
23	37	0.02	0	0	0.03	1.06	NA	5.50495917465561	6.95993073945564	Eukaryota	Stramenopiles	Ochrophyta	Bacillariophyta	Bacillariophyta_X	Raphid-pennate	Unclassified	Unclassified	NA
24	4	0.02	0	0	0.01	0.79	NA	4.80150518940844	4.91793962546095	Eukaryota	Stramenopiles	Ochrophyta	Bacillariophyta	Bacillariophyta_X	Raphid-pennate	Unclassified	Unclassified	NA
25	430	0	0	0	0	0.01	NA	1.78248678083152	NA	Eukaryota	Stramenopiles	Ochrophyta	Bacillariophyta	Bacillariophyta_X	Raphid-pennate	Unclassified	Unclassified	NA
26	492	0	0	0	0	0.01	NA	NA	2.61492885290041	Eukaryota	Stramenopiles	Ochrophyta	Bacillariophyta	Bacillariophyta_X	Raphid-pennate	Unclassified	Unclassified	NA
27	51	0	0	0.05	0	0.8	-5.15638159276233	-4.97199016123759	-5.45157350894511	Eukaryota	Opisthokonta	Metazoa	Unclassified	Unclassified	Unclassified	Unclassified	Unclassified	yes
28	6	0	0.17	0	0	5.29	8.41878099096802	NA	NA	Eukaryota	Stramenopiles	Unclassified	Unclassified	Unclassified	Unclassified	Unclassified	Unclassified	NA
29	67	0.01	0	0	0.01	0.46	NA	6.70841295194088	6.53141805635313	Eukaryota	Stramenopiles	Ochrophyta	Bacillariophyta	Bacillariophyta_X	Raphid-pennate	Unclassified	Unclassified	NA
30	78	0	0.01	0	0	0.35	3.48867061866552	NA	NA	Eukaryota	Excavata	Discoba	Euglenozoa	Diplonemea	Diplonemida	Diplonema	Diplonema_sp.	NA
31	9	0	0	0.21	0	3.81	-7.80603972572003	-7.82959540473318	-8.00450638653624	Eukaryota	Stramenopiles	Pseudofungi	Oomycota	Oomycota_X	Peronosporales	Pythiaceae	Pythiaceae_sp.	yes
